# Brain FGF2 and NCAM1 contribute to FGFR1-dependent progression of ER+ breast cancer brain metastases in young and aged hosts

**DOI:** 10.1101/2025.06.07.658373

**Authors:** Morgan S. Fox, Jenny A. Jaramillo-Gómez, R. Alejandro Marquez-Ortiz, Karen L.F. Alvarez-Eraso, Maria J. Contreras-Zárate, Trinh C. Pham, Elaina N. Barela, Stella N. Koliavas, Peter Kabos, Natalie J. Serkova, Carol A. Sartorius, Elizabeth A. Wellberg, Diana M. Cittelly

**Affiliations:** Department of Pathology; Department of Medicine, Division of Medical Oncology; Department of Radiology, Animal Imaging Shared Resource; University of Colorado Comprehensive Cancer Center, University of Colorado Anschutz, Aurora, CO, 80045, USA; Department of Pathology, Harold Hamm Diabetes Center, and Stephenson Cancer Center, University of Oklahoma Health Sciences Center, Oklahoma City, OK, USA

## Abstract

Estrogen receptor positive (ER+) breast cancer represents a significant proportion of breast cancer brain metastasis but remains understudied. Here, we report that FGFR1-amplification, a well-established driver of ER+ breast cancer endocrine resistance, promotes ER+ breast cancer brain metastatic colonization in young and aged female mice, through both canonical FGF2/FGFR1 signaling and non-canonical NCAM1/FGFR1 interactions. Astrocytic FGF2-mediated paracrine activation of FGFR1 promoted breast cancer brain metastasis in estrogen-treated young mice, but FGF2 levels and signaling decreased in the brain with aging and estrogen-depletion. Neuronal and astrocytic NCAM1, which remain unchanged in young and aged brains, promoted adhesion to neurons, migration, and growth of ER+ cells, suggesting that interactions with astrocytes and neurons facilitate early ER+ breast cancer brain metastasis colonization through FGFR1. Importantly, FDA-approved FGFR inhibitors effectively blocked early colonization but not late-stage brain metastases, suggesting prevention of FGFR1+ brain metastases as a window of opportunity for FGFR1 inhibitors.
