## Supplementary Data 2 for "Brain FGF2 and NCAM1 contribute to FGFR1-dependent progression of ER+ breast cancer brain metastases in young and aged hosts"

### Sheet: Downregulated Genes
Old-vs-Young_Sham	OVX-vs-Sham_Young	OVX-vs-Sham_Old
Defb28	Defb28	Defb28
Zmat5	Hmgb2	Hmgb2
Mb	Zmat5	Zmat5
Scgb1b27	Gm52481	Gm35410
Serf1	Speer2	Mettl18
4921524J17Rik	Mb	Efcab2
Hmgb2	Morn1	Epb41l4a
Or4c115	Ppfibp1	Sesn3
Tceal5	Sh2d4b	Mb
Lancl3	H4c11, H4c12	Gja4
Cldn16	Mettl18	Or8s10
Usp12	Efcab2	Spag8
Fgf2	Rnf113a2	Srp14
Morn1	Gja4	Morn1
Slco6d1	Fgf2	Speer2
Trabd2b	Vmn1r189	Ppfibp1
Efcab2	Slco6d1	Faap24
Rnf113a2	Or4c115	Slco6d1
Ppfibp1	Trabd2b	H4c11, H4c12
St13	4921524J17Rik	Gm52481
Zrsr2	Mfsd4b2	Cstf3
Khsrp	Tceal5	Mrm2
Gk2	Khsrp	Gm1110
Speer2	Cldn16	Rnf113a2
Palm3	Gm35410	Khsrp
Vmn1r189	Serf1	Spry2
Lekr1	Cdkn2aip	Lingo3
Gm1604a, Gm1604b	Or52n4b	Manba
Btbd19	Oser1	Or4c115
Chmp4b	F7	2310061I04Rik
2810004N23Rik	Or4e5	F7
Mlip	Ndp	Or4e5
Gm35410	Gm1110	Ube2d2b
Gm52481	Bmf	Fer1l6
Sh2d4b	1810037I17Rik	Abhd14a
Mettl18	Gm1604a, Gm1604b	Fgf2
Hmcn2	Epb41l4a	Cldn16
Stx8	Mrm2	H2bc1
F7	D930048N14Rik	Trabd2b
Pym1	Batf3	Or8b57
Larp7	Dtx3l	Or52n4b
D930048N14Rik	Hdac6	Oser1
Lmod3	Lmod3	Sh2d4b
Gja4	Srp14	Nkx1-2
a	Manba	Dtx3l
Batf3	Lmbr1	Bmf
Cdkn2aip	Pym1	Hdac6
Evx2	Cops9	Smcr8
Cpne7	Spry2	Vmn1r53, Vmn1r50
Smc1b	Pigk	Ube2q2
Gsdma	Btbd19	Dusp16
Lrp2	Scgb1b27	Gspt2
Txnip	Me1	Tmc5
Lmcd1	Usp31	Ninj2
AA467197	Gk2	1810037I17Rik
Pdcd2	4933405O20Rik	Ptms
Hdac6	Palm3	Eln
H4c11, H4c12	Timd2	Ccdc184
Oser1	Cbx7	Urad
Gsta3	Hes6	Mfsd4b2
Timd2	Tomm5	H2-Q1
Shkbp1	Wdhd1	Gcc1
Gtf2a1	Arhgap6	Hes6
Zfp141	Faap24	4933427D14Rik
Cops9	Larp7	Gm1604a, Gm1604b
Macrod2	Ddx55	Ndp
Bmf	Usp12	Lce3d, Lce3e, Lce3f, Lce3a, Lce3b, Lce3c
Stau2	Cpne7	Kncn
Or4e5	Lingo3	Vmn1r189
Srp14	Or8b57	4933405O20Rik
Calcrl	Phxr4	Or2h2c
Eloc, LOC118568322	Slc14a1	Zbtb37
Gm1110	Zmym6	Phxr4
Dydc1	Tmem237	Cpne7
Ndp	Txnip	Noa1
Wars2	Ube2q2	Usp31
Me1	Pdcd2	Rps27, Rps27rt
Wwtr1	Or8s10	Cbx7
Gm13271	Gsta3	Adig
Wdhd1	Ptms	Cbx8
Dtx3l	Tmc5	Batf3
Ppp2r2a	Lancl3	Lmod3
Epb41l4a	AA467197	Serf1
4930524J08Rik	Cd209c	4921524J17Rik
Crybg2	Vmn1r53, Vmn1r50	Oxld1
Gm15056	Chmp4b	Ccz1
Cbx7	Ccdc184	Muc4
Pex10	Hmcn2	Pgrmc1
Aim2	Gm13271	Me1
Mfsd14a	Adam30	Slc14a1
Stx1a	Adig	Adam30
Adam30	Zrsr2	4930590J08Rik
Gm5576, Eif4a3	Ccl27al, Gm20878, Gm21586, Ccl27b, Ccl27a, 4933409K07Rik, Gm21953	Lmcd1
Gramd2a	Stx1a	Cdkl5
Ube2q2	Ppp1r7	Twist2
Zmym6	Calcrl	Saysd1
Pigk	H2bc1	Krt90
Tfdp1	Ndor1	Nr4a3
Slc14a1	2810004N23Rik	Alms1
Cts7	Lmcd1	Arhgef3
Tmem95	Dbh	Krtap10-4, Gm2696, Gm7137
Ndor1	Lrp2	Gimap4
H2-M9	Rps24, LOC118568281	Msln
Enthd1	Tent4b	Fbxw22, Fbxw16
Adhfe1	Cul3	Irf8
H2-Q1	Psmd8	Tmem237
4933405O20Rik	2310061I04Rik	Grik2
Tmsb15l, Tmsb15b2, Tmsb15b1	Ppp3cc	Tomm5
Serpinb6c	Fer1l6	Kifc3
Tube1	Rcor1	Brk1
Tomm5	St13	Cd209c
Adcy6	Spag8	Tmem259
Hes6	Fxyd7	Calm2
Cts3	Dcaf4	Ndor1
Psmd8	4930524J08Rik	Camk2a
Myl9	Adhfe1	Tceal5
Tgm7	Nkx1-2	Gsta3
Tmem237	Cts7	Afm
Or8b57	Zfp267	Tceal3
Ppp1r14a	Wwtr1	Zfp689
Mrm2	Gimap4	Lmbr1
Dctn6	Atp6v1g2	Cibar2
Usp31	Gigyf2	Cdkn2aip
Surf6	H2-Q1	2610528J11Rik
Actc1	a	Dcaf4
Myo5c	Gm10654	9130213A22Rik
Marchf6	Tmsb15l, Tmsb15b2, Tmsb15b1	Cyp21a1
Smc5	Catsperz	Mrgpra9
Vkorc1l1	Gm9758	Gast
Etv4	Camk2n1	Col9a2
Ccr10	Gtpbp10	Pigk
Mdfic	Stx8	D930048N14Rik
Gigyf2	Pex10	Actc1
Dnajc1	Lekr1	Cep19
Gtpbp10	Mrpl50	Slc25a43
Fbp1	Nlrp1b	Vwc2
Podxl	Dusp16	Catsperz
Mfsd4b2	Vpreb1a, Vpreb1b	Adhfe1
Ddx55	Eloc, LOC118568322	Nlrp1b
Cep112	Tmem200c	Gk2
Kifc3	Kifc3	Syt6
Rpp14, Htd2	Wars2	Cdc42ep4
	Eln	Zbtb20
	Rnaset2a, Rnaset2b	Basp1
	Smc1b	Agap2
	Tmtc2	Gm5643, Hnrnpa1l2-ps2, Hnrnpa1, Gm10052
	Styk1	Zfp628
	Slc16a9	Aldh1l1
	Tmem95	Wdhd1
	Gm5576, Eif4a3	Zmym6
	Enoph1	Lsm14a
	Hjurp	Tysnd1
	Yy2	Tmem95
	Aldh1l1	Cfhr2
	Myl9	Coro1a
	Ina	Trir
	Calm2	Cyp39a1
	Atp6v0a2	Klra15, Klra1
	Alox8	Pcdhb13
	Actc1	Or8k41
	Fbxw11	Podxl
	Ube2d2b	Clp1
	Gpt	Hmcn2
	Or4d6	Ucn
	Smim23	Fpgs
	Gsdma	Ighv3-1
	Cep19	Larp7
	Aimp2	Igll1
	Gm54222, Gm54221	5430402E10Rik, Gm14744
	Cstf3	Erf
	Ccdc83	Ppp1r7
	Tnfsfm13, Tnfsf12	Fmo3
	Fgf6	Vopp1
	Nppa	Rln1
	Cntnap3	Btbd19
	Gm15056	Crp
	Zfp141	Tent2
	Oxld1	Defb12, Defb35
	Hexd	Aimp2
	Pf4	Aplnr
	Evx2	Aadacl4
	Klra15, Klra1	Arhgap6
	Rmi2	Rnaset2a, Rnaset2b
	Muc4	Plrg1
	Iqank1	Rcor1
	Smc3	Cilp2
	Dnajc1	Comt
	Dhx16	Bdkrb1
	Marchf6	2410004B18Rik
	Klra22, Klra20	Tafa3
	Cyp26c1	Cacna1f
	Cdh6	Cadm4
	Msln	Hjurp
	Braf	Nppa
	Bsx	Cutc
	Sp110, LOC100041034, LOC102638047	Gm9758
	Dnajc19	Mafa
	Jmjd6	Nmrk2
	Cc2d1b	Stag1
	Mcm3ap	Raver2
	Podxl	Mlst8
	Gldc	Cirbp
	Cpne9	Rnf183
	Or2h2	Tbx22
	Gm1096	Ccdc6
	Fam167b	Nt5dc3
	Zfp612	2810459M11Rik
	Plrg1	Or9a2
	Impact	Phactr3
	Bcl2l2	Cyp26c1
	Crtc2	Ccne2
	Wdr88	Gm6570, Gm12191, Gm7429
	Cacna1f	Gm46650
	Mad2l2	Atp2b1
	2810459M11Rik	Muc5b
	Mknk2	Gtf2a1
	Nat8f1	Or8u9
	Rps6kb2	Vmn1r151, Vmn1r152, Vmn1r155, Vmn1r157, Vmn1r159, Vmn1r259, Vmn1r252, Vmn1r257, Vmn1r256, Vmn1r254, Vmn1r125, Vmn1r124, Vmn1r91, Vmn1r120, Vmn1r123, Vmn1r122, Vmn1r107, Vmn1r160, Vmn1r163, Vmn1r104, Vmn1r165, Vmn1r128, Vmn1r166, Vmn1r143, Vmn1r142, Vmn1r148, Vmn1r135, Vmn1r248, Vmn1r242, Vmn1r244, Vmn1r116, Vmn1r246, Vmn1r139, Vmn1r103, Vmn1r132, Vmn1r130, Vmn1r131, Vmn1r118, Vmn1r137, Vmn1r94, V…
	Apip	Nfkbia
	Camk2a	Lep
	Cbx8	Camk2n1
	Mnt	Fxyd7
	Stau2	Kcnj1
	Pak6	P2rx5
	Cirbp	Ggt6
	Cep57l1	Gm2431, Krtap5-4, Gm10013, Krtap5-1, Krtap5-3, Gm45417, Gm40460, Gm4559, Gm46022
	Ogt	Hbb-bh2
	Mrpl11	Lztfl1
	Mrpl19	Cops9
	Ccdc30	Dhx16
	Myo5c	Olah
	Mrps22	1700019D03Rik
	Aplnr	Creld1
	Hapln3	Ebna1bp2
	Rln1	Tcaf3
	Aspn	Or13p8
	Gabrp	Ankrd40cl
	Ccz1	Or4d6
	Ebag9	Mnt
	Pcbd2	Lce6a
	Slc17a5	Impact
	Kri1	Tuft1
	Papolb	Shank2
	Kcnip2	Ddn
	Foxl1	Irf3
	Cracdl	Intu
	Cimap1c	Donson
	Mgmt	Smim24
	Cc2d2b	Atp6v1g2
	Macrod2	Or8k39
	Rnf180	Tmtc2
	Tmsb10	Erich3
	Gm10778, Gm51776, Gm4767, Gm51777	Ubald1
	Atp6ap2	Vmn1r88
	Minar1	Hapln3
	Zfp280d	Gigyf2
	Defa40	Psmd8
	Gngt2	B9d2
	Aim2	Sec16b
	Serpinb6c	Wfdc10
	Nudt12	Nr3c1
	Fam222a	Cenph
	Stx3	Ddx55
	Ankrd23	Eapp
	Gtf2a1	Slc5a9
	Smcr8	Grtp1
	Mlip	Trim42
	H2-M9	Ccdc83
	Syt16	Nmd3
	Klri2	Tnfsfm13, Tnfsf12
	Tmx2	Fcor
	Csn1s2b	Dmpk
	Dydc1	Mzt2
	Ckm	Arl6ip6
	Lat	AA467197
	Amdhd1	F10
	Comt	Tex13a
	Eapp	Or2k2
	Ss18l1	Cyp20a1
	Mrpl40	4930524J08Rik
	Gcc1	Cpt1a
	Lztfl1	Vmn1r241, Vmn1r251, Vmn1r117
	Cts3	Nudt12
	Or52z13	Pcp4
	Rps27, Rps27rt	Rab28
	Fam120b	Msl2
	Jph3	Pf4
	Mapre2	Wdr70, Gm1943
	Dmpk	Braf
	Gm6570, Gm12191, Gm7429	Defb18
	Fcna	Lrp2
	Ogdhl	Cxcr3
	Urad	R3hdm2
	Ppp2r2a	Dlg4
	Smc5	Or5w1
	Gm32611
	Ppil6
	Cdk3
	Erich3
	Cdc14b
	Atf4
	Cadm4
	Baiap2l2
	Mllt3
	Cops2
	Ebna1bp2
	Or1ad1
	Cep112
	Tceal3
	Fip1l1
	Noa1
	Cdkl5
	Spata31d1c
	Mtmr1
	Uqcc3
	Krt90
	Krt10
	Cibar1
	Tmem241
	Nfkbia
	Or9a2
	Leng9
	Sclt1
	Huwe1
	Cdc42ep4
	Cngb1
	Trir
	Pdcd10
	Mptx2
	Eif4e3
	Afm
	Ntn5
	Nsl1
	Coasy
	Gatd3a
	Zar1l
	Shkbp1
	Crp
	Gast
	Agap2
	Zfp628
	Vmn1r88
	Atp2a1
	Mre11a
	Ezhip
	Hsph1
	Vwc2
	Irf3
	Pde5a
	Tpm3
	Krtap10-4, Gm2696, Gm7137
	Itgb3
	Chmp3
	Phkg1
	Gm21062
	Nudt5
	D3Ertd751e
	Coro1a
	Adgrb2
	Rhov
	Fbp1
	Adgrd1
	Gm46650
	Srgn
	Mafa
	Vmn1r191
	Cntnap2
	2610528J11Rik
	Zbtb20
	Sun3
	Dctn6
	Actrt3
	Lyz1
	Bcl9l
	Pcdhb13
	Muc5b
	Ccdc157
	1700069L16Rik
	Kcna1
	1700020L24Rik
	Enthd1
	Gna11
	Abhd14a
	Defb42
	Gpr132
	Crybg2
	Tfdp1
	Rarres1
	Sap30
	Tcaf3
	Arhgef37
	Hes1
	Wipf3
	Gramd2a
	Stag1
	Pcdh18
	Adcyap1r1
	Foxp3
	Grik2
	Bmper
	Tle1
	Tent2
	Purb
	Epg5
	Nmrk2
	Vcan
	Cyp20a1
	Vkorc1l1
	Cyfip2
	Wdr70, Gm1943
	Ccdc6
	Rnf38
	Col9a2
	Fshb
	Fgfr2
	Ins1
	Rbmxl1
	Kncn
	Alkbh8
	Gm46058
	Polr3f
	Hivep1
	Or5w1
	Rheb
	Ccdc168
	Clxn
	Hbb-bh2
	Pgghg
	Basp1
	Mib1
	Slc5a9
	Zfp689
	Ccdc88b
	Fbxo21
	Smim19
	Spint3
	Mtnr1b
	Etfbkmt
	Usp26
	Or52e5
	F10
	Pcdhb15
	Acyp2
	Hsf3
	Surf6
	Dtna
	Ppp1r14a
	4930480E11Rik
	Zfp180
	Sugp2
	Gm42373, Gm39557
	Rwdd3
	Grsf1
	Nxnl2
	Spock3
	Ggt6
	R3hdm2
	Chic2
	Calm4
	Fbxl17
	Shank2
	Csrnp2
	5430402E10Rik, Gm14744
	Snrpb
	Or8b1
	Rps7
	Alms1
	Golm2
	Uimc1
	Fam236c
	Ikbip
	Egln2
	Nmd3
	Mynn
	Telo2
	Cyp2t4
	Cyp21a1
	Dync1i2
	Casq1
	C030006K11Rik
	Arid3b
	Ubald1
	Donson
	Hspe1
	Raver2
	Lpar6
	Tgm7
	Hes7
	Akap5
	Gm38656
	Plekho2
	Gm5111
	Arhgef3
	Hnrnpu
	Cldn10
	Slc7a8
	1700129C05Rik
	Dennd4a
	Gcm2
	Or8k39
	Parp14
	Pramel22
	H2-M10.1
	Spag6l
	Lmna
	Or1r1
	Got2
	Iqcf5
	Msi1
	Efemp2
	Insr
